# Profiling the bloodstream form and procyclic form *Trypanosoma brucei* cell cycle using single cell transcriptomics

**DOI:** 10.1101/2023.01.09.523263

**Authors:** Emma M. Briggs, Catarina A. Marques, Guy R. Oldrieve, Jihua Hu, Thomas D. Otto, Keith R. Matthews

## Abstract

African trypanosomes proliferate as bloodstream forms and procyclic forms in the mammal and tsetse fly midgut, respectively. This allows them to colonise the host environment upon infection and ensure life cycle progression. Yet, understanding of the mechanisms that regulate and drive the cell replication cycle of these forms is limited. Using single cell transcriptomics on unsynchronised cell populations, we have obtained high resolution cell cycle regulated transcriptomes of both procyclic and slender bloodstream form *Trypanosoma brucei* without prior cell sorting or synchronisation. Additionally, we describe an efficient freeze-thawing protocol that allows single cell transcriptomic analysis of cryopreserved *T. brucei*. Computational reconstruction of the cell cycle using periodic pseudotime inference allowed the dynamic expression patterns of cycling genes to be profiled for both life cycle forms. Comparative analyses identify a core cycling transcriptome highly conserved between forms, as well as several genes where transcript levels dynamics are form-specific. Comparing transcript expression patterns with protein abundance revealed that the majority of genes with periodic cycling transcript and protein levels exhibit a relative delay between peak transcript and protein expression. This work reveals novel detail of the cell cycle regulated transcriptomes of both forms, which are available for further interrogation via an interactive webtool.
