## Supplementary data 3 for "Profiling the bloodstream form and procyclic form *Trypanosoma brucei* cell cycle using single cell transcriptomics"

### Sheet: PCF early G1 vs unlab
DE analysis between PCF early G1 and unlabelled transcriptomes. MAST test was used via Seurat, only genes detected in atleast 25% of cells were considered.
	p_val	avg_log2FC	pct.1	pct.2	p_val_adj
Tb427-010013900	6.69672e-16	0.34706	0.277	0.116	6.49849e-12	Tb427_010013900
Tb427-080068700	1.4868e-14	0.386263	0.294	0.139	1.44279e-10	Tb427_080068700
Tb427-100010200	1.54476e-14	0.330136	0.273	0.12	1.49904e-10	Tb427_100010200
Tb427-010017000	2.03594e-14	0.403077	0.363	0.198	1.97567e-10	Tb427_010017000
Tb427-080061400	5.67691e-13	0.337808	0.331	0.174	5.50888e-09	Tb427_080061400
Tb427-110066700	1.49985e-12	0.332418	0.264	0.128	1.45546e-08	Tb427_110066700
Tb427-100153800	3.27296e-11	0.321098	0.292	0.157	3.17608e-07	Tb427_100153800
Tb427-070014300	3.35108e-11	0.340276	0.459	0.301	3.25188e-07	Tb427_070014300
Tb427-100062900	1.39462e-10	0.263358	0.341	0.192	1.35334e-06	Tb427_100062900
Tb427-110013700	2.43239e-10	0.310747	0.359	0.213	2.36039e-06	Tb427_110013700
Tb427-060056300	6.34713e-10	0.251895	0.405	0.253	6.15926e-06	Tb427_060056300
Tb427-050022800	9.84203e-08	0.259528	0.404	0.272	0.000955071	Tb427_050022800
Tb427-070049300	3.44444e-07	0.304704	0.651	0.525	0.00334249	Tb427_070049300
Tb427-110165900	3.68728e-06	0.276768	0.5	0.38	0.0357814	Tb427_110165900
Tb427-000016000	0.463576	0.261103	1	1	1	Tb427_000016000

### Sheet: BSF early G1 vs unlab
DE analysis between BSF early G1 and unlabelled transcriptomes. MAST test was used via Seurat, only genes detected in atleast 25% of cells were considered.
	p_val	avg_log2FC	pct.1	pct.2	p_val_adj
Tb427-100148200	6.73752e-14	0.419999	0.332	0.15	6.53809e-10	Tb427_100148200
Tb427-070014300	1.93278e-11	0.340068	0.259	0.106	1.87557e-07	Tb427_070014300
Tb427-050009000	4.66372e-11	0.326548	0.583	0.377	4.52567e-07	Tb427_050009000
Tb427-070021900	3.72355e-10	0.32957	0.309	0.152	3.61333e-06	Tb427_070021900
Tb427-030033700	3.99707e-10	0.351096	0.261	0.121	3.87875e-06	Tb427_030033700
Tb427-050022800	7.94953e-10	0.308985	0.264	0.123	7.71422e-06	Tb427_050022800
Tb427-100155400	1.0526e-09	0.3021	0.251	0.112	1.02144e-05	Tb427_100155400
Tb427-030048400	2.5004e-09	0.368655	0.289	0.15	2.42639e-05	Tb427_030048400
Tb427-080007400	3.2419e-09	0.437037	0.415	0.258	3.14594e-05	Tb427_080007400
Tb427-080072100	9.76664e-09	0.348154	0.344	0.195	9.47755e-05	Tb427_080072100
Tb427-030042200	1.69063e-08	0.295531	0.393	0.236	0.000164059	Tb427_030042200
Tb427-100057800	4.64489e-08	0.272257	0.251	0.125	0.00045074	Tb427_100057800
Tb427-070014200	1.44699e-07	0.267376	0.307	0.171	0.00140416	Tb427_070014200
Tb427-010013900	2.12751e-07	0.290763	0.322	0.186	0.00206453	Tb427_010013900
Tb427-110035000	1.33159e-06	0.312979	0.353	0.222	0.0129217	Tb427_110035000
Tb427-010016800	2.18777e-06	0.286372	0.553	0.406	0.0212301	Tb427_010016800
Tb427-080046800	2.42011e-05	0.315038	0.486	0.366	0.234848	Tb427_080046800
Tb427-070026100	3.94747e-05	0.262857	0.417	0.301	0.383062	Tb427_070026100
Tb427-010017400	0.000282945	-0.267178	0.841	0.845	1	Tb427_010017400
Tb427-090077900	0.0057088	-0.251373	0.655	0.648	1	Tb427_090077900
Tb427-100146700	0.0131309	-0.27821	0.327	0.354	1	Tb427_100146700
Tb427-000110300	0.0200136	-0.264403	0.479	0.487	1	Tb427_000110300
